# Erythrocyte extravasation drives ferroptosis and inflammatory amplification in eccentric contraction–induced skeletal muscle injury via the heme–HO-1–iron axis

**DOI:** 10.64898/2026.10.21.760722

**Authors:** Menghua Liu, Xiaoyu Wang, Zhengwei Liu, Fengming You, Qi Shen, Miao Zhang, Shumin Chen, Yeteng Jing, Jinsheng Yang, Yingying Wang

## Abstract

Eccentric contraction-induced skeletal muscle injury is a common sports-related condition characterized by pain, impaired muscle function, slow recovery, and frequent recurrence, yet treatment remains symptomatic and mechanism-based targets are lacking. Although microvascular disruption and erythrocyte extravasation characterize severe muscle strain, the metabolic fate of extravasated erythrocytes has received little attention. In hemorrhagic and hemolytic conditions, erythrocyte-derived heme can activate heme oxygenase-1 (HO-1)-mediated iron release and ferroptosis, potentially amplifying inflammation; however, whether this pathway contributes to eccentric muscle injury remains unknown. To address this gap, we established a parameter-controlled rat model in which the gastrocnemius underwent 0, 50, 100, or 150 eccentric stretch repetitions. Muscle torque, gait, weight-bearing, endurance, pain threshold, histopathology, microcirculatory perfusion, macrophage polarization, and heme, ferrous iron, glutathione (GSH), malondialdehyde (MDA), glutathione peroxidase 4 (GPX4), and pro-inflammatory cytokine levels were assessed. Increasing repetitions produced graded functional impairment, myofiber damage, erythrocyte extravasation, inflammatory infiltration, and microcirculatory disturbance. Heme accumulation was accompanied by HO-1 upregulation in perivascular CD68-positive (CD68□) macrophages, muscle iron accumulation, GSH and GPX4 depletion, elevated MDA, and increased M1 macrophage and cytokine levels. These findings suggest a potential heme–HO-1–iron–ferroptosis-associated inflammatory mechanism in eccentric muscle injury, providing a rationale for mechanistic validation and targeted therapeutic development.
