## Supplemental Data 1 for "Erythrocyte extravasation drives ferroptosis and inflammatory amplification in eccentric contraction–induced skeletal muscle injury via the heme–HO-1–iron axis"

### Sheet: Sheet1
MDA					FE2+					LA					100 Hz tet torque (mN)					HE-Inflammatory cells
serum (nmol/mL)					serum (umo/L)					serum (mmol/L)					CON	M-L	M-M	M-H		CON	M-L	M-M	M-H
CON	L	M	H		CON	L	M	H		CON	L	M	H		111.2	77.4	45.8	31.5		0	140	370	502
60.3	92.3	80.4	112.3		89.041	113.806	118.663	146.42		2.418	4.864	4.227	5.254		106.5	72.1	42.6	34.2		0	211	380	474
60.1	98.2	108.6	108.2		83.309	86.941	113.896	89.645		3.956	4.573	4.702	5.124		108.7	75.8	47.3	29.8		2	165	407	408
36.5	64.6	92.7	100.8		37.874	86.143	52.887	131.058		2.983	4.508	5.967	7.131		102.3	70.5	40.9	32.7		0	189	439	454
56.3	100.1	88.9	104.7		74.268	95.431	131.175	158.271		4.67	4.835	5.573	6.745		113.4	79.9	46.1	28.9		0	155	387	485
88.7	90.4	98.1	92.5		101.083	83.035	152.524	137.238		4.929	4.897	6.086	7.834		104.8	74.3	49.5	35		0	195	401	440
76.6	92.9	104.3	102.4		95.857	134.247	109.062	122.704		3.243	6.064	5.481	5.286		109.6	81	43.7	30.6		0	174	422	429
56	78.8	96.4	114.7		46.62	113.229	140.304	125.532		3.47	5.156	4.794	7.816		101.7	73.2	44.8	33.4		0	183	429	461
76.9	72	116.5	113		52.875	140.16	128.253	89.846		3.405	5.221	5.345	7.718
muscle (nmol/mg prot)					muscle (umo/L)					muscle (mmol/L)					Max stretch torque (mN)					HE-Fiber gap (μm)
CON	L	M	H		CON	L	M	H		CON	L	M	H		CON	M-L	M-M	M-H		CON	M-L	M-M	M-H
72.7	86.1	92.2	114.6		533.079	753.771	817.982	999.759		4.054	4.683	5.55	5.142		198.5	111.3	87.2	70.4		2.4	5.41	7.2	10.61
90	94.3	90.7	100.9		452.393	648.506	963.125	935.811		4.102	3.47	4.913	8.749		192.7	104.8	82.6	67.1		1.33	3.8	5.32	7.01
54.1	100.4	114.3	92.6		455.947	1165.92	833.101	932.44		3.648	4.783	5.578	6.113		201.4	108.6	89.1	72.5		0.94	2.77	5.65	5.24
70.3	96	78.6	86.5		739.431	633.047	805.887	1075.91		4.281	5.562	4.443	4.785		187.9	101.7	79.8	64.8		0.69	4.3	6.21	9.75
52.6	100.9	104.4	112.1		678.87	627.638	554.912	932.248		4.297	3.924	4.823	4.826		196.3	115.2	85.4	68.7		1.58	4.19	6.03	8.84
40.2	78	118.1	122.2		736.638	639.534	654.697	1087.74		5.099	4.513	4.589	4.621		205.1	106.4	91.3	74.2		1.12	3.46	5.87	7.68
80.5	86.4	86.2	102		639.903	749.255	839.149	1283.96		4.445	5.156	3.891	7.897		190.6	109.8	83.7	66.3		0.83	4.06	6.48	9.12
100.9	94.3	102.3	114.7		515.602	733.316	881.482	1135.48		3.859	5.286	6.324	6.328		199.2	103.5	86.5	69.5		1.41	3.71	5.48	8.37
Heme					GPX4					TNF-α					Stand (s)					HE-Fiber area (mm2)
serum (ug/mL)					serum (mU/mL)					serum (pg/ml)					CON	M-L	M-M	M-H		CON	M-L	M-M	M-H
CON	L	M	H		CON	L	M	H		CON	L	M	H		0.693	0.486	0.212	0.279		883799	651060	540818	522780
0.459	0.933	1.531	1.5		3.62	3.362	3.561	3.499		52.35	82.354	107.357	100.692		0.454	0.379	0.386	0.496		760552	591967	452024	557219
0.453	0.89	1.123	1.771		3.716	3.518	3.66	3.556		55.684	114.033	124.02	100.349		0.567	0.5	0.333	0.179		803963	762181	659413	411673
0.357	0.831	1.229	1.734		3.052	3.333	3.126	3.375		50.683	72.305	152.402	175.69		0.458	0.394	0.428	0.27		878642	661244	430960	397884
0.42	0.663	1.316	2.131		3.744	3.676	3.06	3.437		42.348	92.361	95.687	142.374		0.353	0.579	0.412	0.15		821436	624518	512763	468295
0.203	0.594	1.573	2.171		3.467	3.494	3.769	3.258		67.354	180.717	104.025	180.691		0.559	0.456	0.314	0.124		845217	704326	586241	435816
0.587	0.551	1.505	2.505		3.229	3.786	3.712	3.994		60.686	79.024	137.398	125.703		0.708	0.408	0.219	0.172		792684	683759	477395	489627
0.41	0.676	1.51	1.847		3.606	3.535	3.477	3.733		72.355	100.696	99.021	170.688		0.627	0.571	0.236	0.199		864531	637482	615824	449371
0.397	0.886	2.056	1.821		3.729	3.191	3.66	3.533		65.687	87.359	97.362	175.742
muscle (ug/mL)					muscle (mU/mL)					muscle (pg/ml)					Max Contact Max Intensity					HE-red blood cell
CON	L	M	H		CON	L	M	H		CON	L	M	H		CON	M-L	M-M	M-H		CON	M-L	M-M	M-H
3.797	4.471	6.426	5.214		3.822	3.412	3.147	3.458		662.509	899.137	915.908	1307.68		213	143	106	88		1	2	75	125
4.01	4.673	5.82	5.56		3.948	3.399	3.607	2.592		895.903	802.546	1174.31	985.926		211	163	111	87		0	5	87	190
3.886	4.392	6.64	5.698		3.561	3.531	3.048	3.592		867.563	905.905	859.227	1050.94		210	122	130	76		0	0	100	144
4.055	4.583	5.977	5.837		3.307	3.78	3.945	3.199		757.533	1057.61	935.913	1045.94		214	130	131	92		0	4	93	161
3.695	5.46	5.426	5.294		3.754	3.612	3.658	3.641		652.506	899.234	875.198	1127.63		215	159	101	98		1	3	82	153
3.954	4.729	5.696	5.52		3.759	3.573	2.853	2.541		740.862	887.963	909.24	1124.3		165	173	129	94		0	2	91	174
3.853	4.46	5.348	5.353		3.907	3.762	3.635	2.693		789.204	880.893	887.567	1087.62		211	139	102	98		0	6	96	137
4.111	4.527	5.741	4.622		3.707	3.512	3.088	2.962		875.898	805.879	832.554	1219.32		213	139	104	74		0	1	84	168
IL-6					GSH					Running electrical stimulation					Duty Cycle (%)					Mean FLUX（PU）					Bipedal weight-bearing capacity
serum (pg/ml)					serum (umol/L)					CON	L	M	H		CON	M-L	M-M	M-H		CON	M-L	M-M	M-H		CON	L	M	H
CON	L	M	H		CON	L	M	H		0	7	36	51		84.848	71.186	60.333	51.063		550.8	570.6	675.3	780.4		1	0.734	0.556	0.278
16.045	14.318	17.27	14.592		43.513	43.684	42.125	42.537		0	6	36	52		91.764	55.555	56.667	59.574		568.1	585.3	689.8	1089.8		1	0.701	0.539	0.289
15.502	20.037	18.947	26.265		42.325	45.478	44.218	44.728		1	10	24	46		88.372	76.667	70.258	57.446		600.3	650.7	721.9	948.5		1	0.685	0.523	0.273
19.17	23.856	22.403	17.709		44.93	43.964	42.456	41.863		0	8	22	43		98.378	60.37	51.422	50.93		577	642.9	665.5	887.2		1	0.717	0.532	0.306
18.388	27.941	24.006	27.572		46.75	43.127	41.094	44.691		0	6	24	48		80.281	85.909	60.465	54.102		560.4	598.1	680.3	835		1	0.716	0.491	0.401
14.493	17.067	23.821	19.354		42.893	45.715	46.802	42.154		0	5	26	47		77.966	74.358	75.862	61.206		602.7	637.4	729.8	1010.2		1	0.752	0.586	0.262
11.719	23.862	24.014	27.356		42.682	41.436	43.938	43.862		1	2	29	52		78.947	77.358	68.964	55.295		570.2	603.8	697.6	913.7		1	0.748	0.51	0.382
10.998	24.154	18.326	27.071		46.158	41.742	44.574	42.847		1	7	31	53		86.885	73.469	58.889	52.941		607.6	620.2	756.8	986.5		1	0.728	0.545	0.309
13.376	14.574	17.12	22.989		44.286	43.19	41.693	47.486		Varying currents (mN)					Print Area (cm²)					MAX FLUX（PU）					Mechanical pain threshold
muscle (pg/ml)					muscle (umol/L)					CON	M-L	M-M	M-H		CON	M-L	M-M	M-H		CON	M-L	M-M	M-H		CON	M-L	M-M	M-H
CON	L	M	H		CON	L	M	H		102.4	62.1	46.8	29.7		1.115	1.323	0.332	0.457		1383	1568	1602	2169		1.013	0.788	0.646	0.531
9.634	17.809	20.116	24.781		267.539	199.381	152.69	138.513		98.7	58.4	43.2	32.5		1.437	1.044	0.455	0.12		1274	1496	1799	2499		1.047	0.804	0.714	0.529
14.683	15.41	16.358	29.924		250.52	203.583	152.837	131.325		105.3	64	47.5	27.8		1.58	1.431	0.463	0.386		1279	1598	1822	2173		1.018	0.795	0.696	0.538
12.291	14.564	20.832	18.615		208.274	198.409	178.256	129.93		96.2	55.9	41.6	30.4		2.296	0.364	0.633	0.608		1381	1491	1897	2492		0.962	0.736	0.612	0.476
13.259	16.745	20.63	20.817		200.671	191.717	196.314	155.086		101.8	61.5	45.3	26.9		1.959	0.922	0.455	0.829		1328	1521	1715	2278		1.091	0.858	0.751	0.592
12.106	24.978	16.24	25.585		207.439	208.582	192.641	159.682		94.6	59.2	49.1	34.1		2.074	1.95	0.687	0.443		1347	1556	1841	2386		0.984	0.761	0.658	0.503
12.79	12.233	15.617	24.48		200.261	170.375	156.347	137.742		107.1	65.3	44	28.6		1.523	1.023	0.68	0.507		1305	1542	1768	2315		1.068	0.827	0.674	0.567
13.845	14.692	17.53	20.903		243.902	226.219	174.275	131.125		99.5	57.8	46.2	31.2		2.467	1.173	0.626	0.501		1329	1381	1676	2321		0.941	0.702	0.628	0.488
15.403	12.657	17.288	19.141		212.064	196.946	166.419	156.918
Initial maximum torque baseline (mN)																						Max Contact Mean Intensity
0	0.5	1	1.5	2	2.5	3	3.5	4	4.5	5	5.5	6	6.5	7	7.5	8	8.5	9	9.5	10		CON	M-L	M-M	M-H
0	7.23	19.71	33.13	46.24	59.62	70.99	78.31	84.54	89.13	96.93	98.21	99.64	98.84	96.51	95.42	94.99	93.15	92.93	90.42	87.85		131	97	76	65
0	8.16	21.18	35.42	48.83	61.33	72.76	80.77	87.99	93.1	98.15	101.4	102.18	102.15	99.56	98.28	97.14	96.29	95.18	94.26	91.7		135	81	72	61
0	9.73	23.15	38.46	52.52	65.13	76.71	83.3	90.83	96.36	101.76	103.25	104.45	103.19	102.9	101.51	99.23	98.27	98.41	97.37	94.31		144	89	95	71
0	9.27	24.89	39.97	53.35	66.84	77.3	85.75	92.42	97.8	102.6	104.98	105.25	104.14	103.33	102.73	100.28	99.24	98.23	97.44	95.82		145	88	84	69
0	10.35	26.35	41.7	55.89	68.61	79.56	86.72	93.74	99.74	104.29	106.96	107.47	106.88	106.26	104.5	102.69	101.96	100.72	99.85	97.62		91	90	73	65
0	11.43	27.76	43.83	57.24	70.54	81.42	88.34	95.48	101.31	106.28	107.77	108.77	107.25	106.78	105.11	104.96	102.2	101.33	99.35	98.43		128	100	84	70
0	11.1	28.26	45.6	59.42	72.43	83.87	90.46	97.74	103.84	108.77	110.69	110.79	109.19	109.34	108.84	106.43	105.68	104.73	102.5	100.89		109	101	85	69
0	12.56	29.99	46.65	61.5	74.59	85.25	92.19	100.47	108.64	110.59	113.28	113.91	113.34	114.22	112.7	112	109.66	105.11	103.43	98.61		120	109	66	70
Maximum torque after different stretching cycles (mN)								White box HO-1					Red box HO-1					Red/white BOX HO-1
0	25	50	75	100	125	150		CON	M-L	M-M	M-H		CON	M-L	M-M	M-H		CON	M-L	M-M	M-H
205.6	152.3	118.7	105.2	98.6	96.8	94.7		0	29	29	51		0	0	0	0		0	0	0	0
198.9	147.5	110.4	101.7	96.3	93.1	90.5		0	20	41	50		0	0	0	1		0	0	0	0.02
212.8	158.6	120.9	109.3	102.1	98.7	95.2		1	11	40	47		0	0	1	1		0	0	0.025	0.02
191.4	138.7	103.5	95.6	90.8	87.3	84.6		HO-1+CD68+					CD68+CD86+
207.6	149.8	112.6	101.2	95.4	92	89.3		CON	M-L	M-M	M-H		CON	M-L	M-M	M-H
195.3	144.2	108.7	98.5	91.7	88.9	85.7		0	29	60	79		1	16	35	49
204.7	151.6	116.8	103.9	97.5	94.2	91		0	23	56	82		0	15	32	51
199.8	147.9	112.1	99.7	94	90.5	87.1		0	25	54	76		0	17	41	44
